# Conserved meiotic mechanisms in the cnidarian *Clytia hemisphaerica* revealed by Spo11 knockout

**DOI:** 10.1101/2022.01.05.475076

**Authors:** Catriona Munro, Hugo Cadis, Sophie Pagnotta, Evelyn Houliston, Jean-René Huynh

## Abstract

During meiosis, DNA recombination allows the shuffling of genetic information between the maternal and paternal chromosomes. Recombination is initiated by double strand breaks (DSBs) catalyzed by the conserved enzyme Spo11. How this crucial event is connected to other meiotic processes is surprisingly variable depending on the species. Here, we knocked down *Spo11* by CRISPR in the jellyfish *Clytia hemisphaerica*, belonging to Cnidaria, the sister group to Bilateria (where classical animal models are found). *Spo11* mutants fail to assemble synaptonemal complexes and chiasmata, and in consequence homologous chromosome pairs disperse during oocyte growth, creating aneuploid but fertilizable eggs that develop into viable larvae. *Clytia* thus shares an ancient eukaryotic dependence of synapsis and chromosome segregation on Spo11-generated DSBs, and provides new evolutionary perspectives on meiosis regulation.
