## Supplementary data S1 for "Conserved meiotic mechanisms in the cnidarian *Clytia hemisphaerica* revealed by Spo11 knockout"

Table 1
Image	Cell	Mlh1	Colony
mlh1_2_mf_500.lif Series 008	0001-0196-0272	23	Wildtype
mlh1_2_mf_500.lif Series 008	0002-0308-0310	14	Wildtype
mlh1_2_mf_500.lif Series 008	0007-0409-0268	11	Wildtype
mlh1_2_mf_500.lif Series 008	0001-0139-0437	32	Wildtype
mlh1_2_mf_500.lif Series 008	0011-0245-0437	27	Wildtype
mlh1_2_mf_500.lif Series 008	0011-0245-0437	14	Wildtype
mlh1_2_mf_500.lif Series 008	0001-0340-0192	7	Wildtype
mlh1_2_mf_500.lif Series 008	0001-0067-0154	26	Wildtype
mlh1_2_mf_500.lif Series 008	0005-0170-0070	29	Wildtype
mlh1_2_mf_500.lif Series 008	0019-0072-0336	14	Wildtype
Mlh1_A2_j3g1_1um_003	0022-0363-0211	32	Wildtype
Mlh1_A2_j3g1_1um_003	0018-0238-0334	11	Wildtype
Mlh1_A2_j3g1_1um_003	0013-0603-0475	48	Wildtype
Mlh1_A2_j3g1_1um_003	0005-0117-0873	38	Wildtype
Mlh1_A2_j3g1_1um_003	0013-0122-0482	57	Wildtype
Mlh1_A2_j2g1_1um_003	0004-0262-0587	18	Wildtype
Mlh1_A2_j2g1_1um_003	0005-0142-0709	34	Wildtype
Mlh1_A2_j2g1_1um_003	0003-0371-0408	51	Wildtype
Mlh1_A2_j2g1_1um_003	0015-0650-0107	36	Wildtype
Mlh1_A2_j2g1_1um_003	0005-0694-0520	9	Wildtype
Mlh1_A2_j2g1_1um_003	0013-0708-0731	45	Wildtype
