## Supplementary data S2 for "Conserved meiotic mechanisms in the cnidarian *Clytia hemisphaerica* revealed by Spo11 knockout"

Person	Date	Colony	Egg_number	Number_unfertilized	Number_fertilized	Number_planula
Hugo	n	WT	150	31	119
Hugo	n	Q9	150	8	142
Hugo	n	P16	150	16	134
Hugo	n	P13	150	16	134
Hugo	20/04/21	WT	150	14	136
Hugo	20/04/21	Q9	150	47	103
Hugo	20/04/21	P13	67	4	63
Hugo	06/05/21	P13	102	10	92	82
Hugo	06/05/21	Q9	150	8	142	121
Hugo	06/05/21	WT	157	9	148	148
Hugo	n	P13	76	1	75	65
Hugo	n	Q9	150	3	147	90
Cat	13/03/2021	WT	197	3	194	194
Cat	13/03/2021	Q9	203	2	201	170
Cat	13/03/2021	P16	116	9	107	97
Cat	13/03/2021	Q5	162	7	155	125
Cat	24/11/2021	P16	145	0	145	127
Cat	24/11/2021	WT	140	0	140	125
Cat	24/11/2021	P11	140	1	139	137
Cat	25/11/2021	P16	176	4	172	116
Cat	25/11/2021	P11	120	1	119	117
Cat	25/11/2021	WT	120	0	120	111
Cat	01/12/2021	P11	140	0	140	119
